# Exploring the druggable space around the Fanconi anemia pathway using machine learning and mechanistic models

**DOI:** 10.1101/647735

**Authors:** Marina Esteban, María Peña-Chilet, Carlos Loucera, Joaquín Dopazo

## Abstract

**Background:** In spite of the abundance of genomic data, predictive models that describe phenotypes as a function of gene expression or mutations are difficult to obtain because they are affected by the curse of dimensionality, given the disbalance between samples and candidate genes. And this is especially dramatic in scenarios in which the availability of samples is difficult, such as the case of rare diseases.

**Results:** The application of multi-output regression machine learning methodologies to predict the potential effect of external proteins over the signaling circuits that trigger Fanconi anemia related cell functionalities, inferred with a mechanistic model, allowed us to detect over 20 potential therapeutic targets.

**Conclusions:** The use of artificial intelligence methods for the prediction of potentially causal relationships between proteins of interest and cell activities related with disease-related phenotypes opens promising avenues for the systematic search of new targets in rare diseases.
