## Additional file 3 for "Exploring the druggable space around the Fanconi anemia pathway using machine learning and mechanistic models"

### Sheet: Sheet1
Additional Table 4. Drugs targeting most relevant genes (relevance>0.005) in Fanconi Anemia extended pathway, obtained from DrugBank database. Approved drugs are in boldface
DrugBank id	Name	Description	Drug status	Indication
NEK2 (NIMA related kinase 2)
DB07180	5-[(Z)-(5-Chloro-2-oxo-1,2-dihydro-3H-indol-3-ylidene)methyl]-N,2,4-trimethyl-1H-pyrrole-3-carboxamide	-	experimental	-
DB12010	Fostamatinib	Fostamatinib has been investigated for the treatment and basic science of Rheumatoid Arthritis and Immune Thrombocytopenic Purpura (ITP).	approved, investigational	Fostamatinib is indicated for use in the treatment of chronic immune thrombocytopenia (ITP)
TOP2A (DNA topoisomerase II alpha)
DB00276	Amsacrine	Aminoacridine derivative that is a potent intercalating antineoplastic agent. It is effective in the treatment of acute leukemias and malignant lymphomas, but has poor activity in the treatment of solid tumors.	approved investigational	For treatment of acute myeloid leukaemia.
DB00385	Valrubicin	Valrubicin (N-trifluoroacetyladriamycin-14-valerate) is a chemotherapy drug used to treat bladder cancer.	approved	For the treatment of cancer of the bladder.
DB00444	Teniposide	Teniposide inhibits DNA synthesis by forming a complex with topoisomerase II and DNA. This complex induces breaks in double stranded DNA and prevents repair by topoisomerase II binding.	approved	For the treatment of refractory acute lymphoblastic leukaemia. A semisynthetic derivative of podophyllotoxin that exhibits antitumor activity.
DB00694	Daunorubicin	Daunorubicin is an antineoplastic in the anthracycline class. General properties of drugs in this class include: interaction with DNA in a variety of different ways including intercalation (squeezing between the base pairs), DNA strand breakage and inhibition with the enzyme topoisomerase II. The anthracyclines are cell cycle-nonspecific.	approved	For remission induction in acute nonlymphocytic leukemia and in acute lymphocytic leukemia of children and adults. They lack the specificity of the antimicrobial antibiotics and thus produce significant toxicity. The anthracyclines are among the most important antitumor drugs available.
DB00773	Etoposide	A semisynthetic derivative of podophyllotoxin that exhibits antitumor activity. Etoposide inhibits DNA synthesis by forming a complex with topoisomerase II and DNA. This complex induces breaks in double stranded DNA and prevents repair by topoisomerase II binding. Accumulated breaks in DNA prevent entry into the mitotic phase of cell division, and lead to cell death. Etoposide acts primarily in t…	approved	For use in combination with other chemotherapeutic agents in the treatment of refractory testicular tumors and as first line treatment in patients with small cell lung cancer. Also used to treat other malignancies such as lymphoma, non-lymphocytic leukemia, and glioblastoma multiforme.
DB00970	Dactinomycin	A compound composed of a two cyclic peptides attached to a phenoxazine that is derived from streptomyces parvullus. It binds to DNA and inhibits RNA synthesis (transcription), with chain elongation more sensitive than initiation, termination, or release. As a result of impaired mRNA production, protein synthesis also declines after dactinomycin therapy.	approved investigational	For the treatment of Wilms' tumor, childhood rhabdomyosarcoma, Ewing's sarcoma and metastatic, nonseminomatous testicular cancer as part of a combination chemotherapy and/or multi-modality treatment regimen
DB00997	Doxorubicin	Doxorubicin is a cytotoxic anthracycline antibiotic isolated from cultures of Streptomyces peucetius var. caesius. Doxorubicin binds to nucleic acids, presumably by specific intercalation of the planar anthracycline nucleus with the DNA double helix.	approved investigational	Doxorubicin is used to produce regression in disseminated neoplastic conditions like acute lymphoblastic leukemia, acute myeloblastic leukemia, Wilms’ tumor, neuroblastoma, soft tissue and bone sarcomas, breast carcinoma, ovarian carcinoma, transitional cell bladder carcinoma, thyroid carcinoma, gastric carcinoma, Hodgkin’s disease, malignant lymphoma and bronchogenic carcinoma in which the small…
DB01177	Idarubicin	The compound has shown activity against breast cancer, lymphomas and leukemias, together with the potential for reduced cardiac toxicity.	approved	An orally administered anthracycline antineoplastic. For the treatment of acute myeloid leukemia (AML) in adults.
DB01179	Podofilox	A lignan (lignans) found in podophyllin resin from the roots of podophyllum plants. It is a potent spindle poison, toxic if taken internally, and has been used as a cathartic. It is very irritating to skin and mucous membranes, has keratolytic actions, has been used to treat warts and keratoses, and may have antineoplastic properties, as do some of its congeners and derivatives.	approved	For treatment of external genital warts (Condyloma acuminatum).
DB01204	Mitoxantrone	An anthracenedione-derived antineoplastic agent.	approved investigational	For the treatment of secondary (chronic) progressive, progressive relapsing, or worsening relapsing-remitting multiple sclerosis
DB04576	Fleroxacin	Fleroxacin is a broad-spectrum antimicrobial fluoroquinolone. It strongly inhibits the DNA-supercoiling activity of DNA gyrase.	experimental	Fleroxacin is a broad-spectrum antimicrobial fluoroquinolone.
DB04967	Lucanthone	One of the schistosomicides, it has been replaced largely by hycanthone and more recently praziquantel. It is currently being tested as a radiation sensitizer.	investigational	Intended for use as a radiation sensitizer in the treatment of brain cancer.
DB04975	Banoxantrone	Banoxantrone is a highly selective bioreductive drug that is activated in, and is preferentially toxic to, hypoxic cells in tumours. It has been shown to work synergistically with fractionated radiation to significantly delay growth of tumours compared to administration of either banoxantrone or radiation alone. Banoxantrone was also efficacious in tumour models when administered in combination w…	investigational	For the treatment of various forms of cancer.
DB04978	SP1049C	SP1049C is a novel anthracycline chemotherapeutic agent designed to overcome drug resistance in a number of cancers. It has successfully completed Phase 1 trials. Phase 2 results are currently under final review. Preliminary data, in its first clinically tested indication, shows that SP1049C is active in Stage IV non-resectable adenocarcinoma of the oesophagus. Median survival is encouraging and …	investigational	Intended for the treatment of carcinoma of the oesophagus.
DB05022	Amonafide	Amonafide is a substance that is being studied in the treatment of cancer. It belongs to the families of drugs called topoisomerase inhibitors and intercalating agents.	investigational	Investigated for use/treatment in breast cancer, ovarian cancer, and prostate cancer.
DB05706	13-deoxydoxorubicin	GPX-100 is an anthracycline anticancer drug that belongs to the family of drugs called antitumor antibiotics.	investigational	Investigated for use/treatment in breast cancer and cancer/tumors (unspecified).
DB05920	RTA 744	RTA 744 is a novel anthracycline derivative that crosses the blood-brain barrier and shows significant potential for the treatment of primary and metastatic brain cancers. Anthracyclines are one of the most broadly used and effective classes of cancer therapies; however, they are not used to treat brain cancers because current therapies do not cross the blood-brain barrier.	investigational	Investigated for use/treatment in brain cancer.
DB06013	Aldoxorubicin	Aldoxorubicin, an antineoplastic agents, is an albumin-binding prodrug of doxorubicin.	investigational	Investigated for use/treatment in solid tumors.
DB06263	Amrubicin	Amrubicin is a third-generation synthetic anthracycline currently in development for the treatment of small cell lung cancer. Pharmion licensed the rights to Amrubicin in November 2006. In 2002, Amrubicin was approved and launched for sale in Japan based on Phase 2 efficacy data in both SCLC and NSCLC.	investigational	Investigated for use/treatment in lung cancer.
DB06362	Becatecarin	Becatecarin is a derivative of [rebeccamycin].	investigational	Investigated for use/treatment in cancer/tumors (unspecified), liver cancer, gastric cancer, and leukemia (unspecified).
DB06420	Annamycin	-	investigational	Investigated for use/treatment in breast cancer and leukemia (unspecified).
DB06421	Declopramide	-	investigational	Investigated for use/treatment in colorectal cancer and inflammatory bowel disease.
BIRC5 (Baculoviral IAP repeat containing 5)
DB05141	LY2181308	LY2181308 is investigated in clinical trials for treating solid tumors. LY2181308 is a solid. LY2181308 is directed against a molecular target called survivin. LY2181308 is known to target baculoviral IAP repeat-containing protein 5. LY2181308 is an anti-sense oligonucleotide that potently downregulated survivin expression in human cancer cells derived from lung, colon, breast, prostate, ovary, c…	investigational	Investigated for use/treatment in cancer/tumors (unspecified) and solid tumors.
CENPE (Centromere protein E)
DB06097	GSK-923295	GSK-923295 is a small-molecule inhibitor of the mitotic kinesin centromere-associated protein E (CENP-E), and the third novel drug candidate to arise from Cytokinetics' broad strategic alliance with GlaxoSmithKline (GSK). GSK-923295 demonstrated a broad spectrum of activity against a range of human tumor xenografts grown in nude mice, including models of colon, breast, ovarian, lung and other tum…	investigational	Investigated for use/treatment in cancer/tumors (unspecified) and solid tumors.
PLK1 (Polo-like kinase 1)
DB06897	3-[3-chloro-5-(5-{[(1S)-1-phenylethyl]amino}isoxazolo[5,4-c]pyridin-3-yl)phenyl]propan-1-ol	-	experimental	-
DB06963	3-[3-(3-methyl-6-{[(1S)-1-phenylethyl]amino}-1H-pyrazolo[4,3-c]pyridin-1-yl)phenyl]propanamide	-	experimental	-
DB07789	1-[5-methyl-2-(trifluoromethyl)furan-3-yl]-3-[(2Z)-5-(2-{[6-(1H-1,2,4-triazol-3-ylamino)pyrimidin-4-yl]amino}ethyl)-1,3-thiazol-2(3H)-ylidene]urea	-	experimental	-
CDK1 (Cyclin dependent kinase 1)
DB05037	AT7519	AT7519 is a selective inhibitor of certain Cyclin Dependent Kinases (CDKs) leading to tumour regression. It is developed by Astex for the treatment of solid tumours and haematological malignancies.	investigational	Investigated for use/treatment in leukemia (unspecified), lymphoma (unspecified), myelodysplastic syndrome, and solid tumors.
DB06195	Seliciclib	R-roscovitine (Seliciclib or CYC202) is a trial drug in the family of pharmacological cyclin-dependent kinase (CDK) inhibitors that preferentially inhibit multiple enzyme targets including CDK2, CDK7 and CDK9, which alter the growth phase or state within the cell cycle of treated cells. Seliciclib is being developed by Cyclacel. Seliciclib is being researched for the treatment of non-small cell l…	investigational	Investigated for use/treatment in breast cancer, lung cancer, lymphoma (unspecified), multiple myeloma, leukemia (lymphoid), and cancer/tumors (unspecified).
GRIN1 (Glutamate ionotropic receptor NMDA type subunit 1)
DB01931	Dcka, 5,7-Dichlorokynurenic Acid	-	experimental	-
DB04620	Cycloleucine	Cycloleucine is an amino acid formed by cyclization of leucine. Cycloleucine is a non-metabolisable amino acid and is a specific and reversible inhibitor of nucleic acid methylation, and as such is widely used in biochemical experiments.	experimental	-
DB05824	CNS-5161	CNS 5161 is a blocker of the NMDA ion channel and has completed Phase IIa proof of concept clinical trials as a novel compound for the treatment of neuropathic pain.	investigational	Investigated for use/treatment in migraine and cluster headaches, neuropathy (diabetic), and pain (acute or chronic).
DB06741	Gavestinel	Highly potent and selective non-competitive antagonist acting at the strychnine-insensitive glycine binding site of the NMDA receptor-channel complex (Kd = 0.8 nM). Gavestinel displays > 1000-fold selectivity over NMDA, AMPA and kainate binding sites and is orally bioavailable and active in vivo.	investigational	-
DB09409	Magnesium acetate tetrahydrate	Magnesium acetate tetrahydrate is a hydrated form of anhydrous magnesium acetate salt with the chemical formula of Mg(CH3COO)2 • 4H2O. As a salt form of magnesium, magnesium acetate is one of the bioavailable forms of magnesium and forms a very water soluble compound. Magnesium is an essential element and second most abundant cation in the body that plays a key role in maintaining normal cellular…	approved	Used as magnesium salf-containing laxatives to prevent constipation. It can bring synergistic effect to restore normal bowel function when using in combination with aluminum salts that induce bowel retention. Magnesium acetate tetrahydrate is used for patients with carbohydrate or magnesium deficiency, insulin hypoglycemia, constipation or hypertension during pregnancy.
DB09481	Magnesium carbonate	Magnesium carbonate, also known as magnesite, is a common over the counter remedy for heartburn and upset stomach caused by overproduction of acid in the stomach.	approved investigational	Used as an over the counter antacid.
CHRNB2 (Cholinergic receptor nicotinic beta 2 subunit
DB05855	Rivanicline	Rivanicline is a drug which acts as a partial agonist at neural nicotinic acetylcholine receptors. It is subtype-selective, binding primarily to the α4β2 subtype. Rivanicline also has stimulant and analgesic actions which are thought to be mediated through stimulation of noradrenaline release, and so it could potentially also have other applications.	investigational	It has nootropic effects and was originally developed as a potential treatment for Alzheimer's disease, but a second action that was subsequently found was that it inhibits the production of Interleukin-8 and thus produces an antiinflammatory effect, and so it has also been developed as a potential treatment for ulcerative colitis.
SNAP25 (Synaptosome associated protein 25
DB00083	Botulinum Toxin Type A	Purified botulinum toxin from Clostridium botulinum, purified from culture via dialysis and acid precipitation.	approved investigational	For the treatment of cervical dystonia in adults to decrease the severity of abnormal head position and neck pain associated with cervical dystonia. Also for the treatment of severe primary axillary hyperhidrosis that is inadequately managed with topical agents and for the treatment of strabismus and blepharospasm associated with dystonia, including benign essential blepharospasm or VII nerve dis…
EZH2 (Enhancer of zeste 2 polycomb repressive complex 2 subunit)
DB12887	Tazemetostat	Tazemetostat has been used in trials studying the treatment of Rhabdoid Tumors, Synovial Sarcoma, Epithelioid sarcoma, INI1-negative Tumors, and Renal Medullary Carcinoma, among others.	investigational	-
DB14581	CPI-1205	Potent and selective histone methyltransferase EZH2 inhibitor.	investigational	-
MTHFD1 (Methylenetetrahydrofolate dehydrogenase, cyclohydrolase and formyltetrahydrofolate synthetase 1)
DB00116	Tetrahydrofolic acid	Tetrahydrofolic acid is a folic acid derivative. It is produced from dihydrofolic acid by dihydrofolate reductase. It is converted into 5,10-methylenetetrahydrofolate by serine hydroxymethyltransferase. It is a coenzyme in many reactions, especially in the metabolism of amino acids and nucleic acids. It acts as a donor of a group with one carbon atom. It gets this carbon atom by sequestering form…	nutraceutical	For nutritional supplementation, also for treating dietary shortage or imbalance.
DB02358	LY374571	-	experimental	-
DB04322	LY249543	-	experimental	-
TYMS (Thymidylate synthetase)
DB00293	Raltitrexed	Raltitrexed is an antimetabolite used in chemotherapy. It is an inhibitor of thymidylate synthase.	approved investigational	For the treatment of malignant neoplasm of colon and rectum
DB00322	Floxuridine	An antineoplastic antimetabolite that has been used to treat hepatic metastases of gastrointestinal adenocarcinomas and for palliation in malignant neoplasms of the liver and gastrointestinal tract.	approved	For palliative management of gastrointestinal adenocarcinoma metastatic to the liver, when given by continuous regional intra-arterial infusion in carefully selected patients who are considered incurable by surgery or other means. Also for the palliative management of liver cancer.
DB00432	Trifluridine	Trifluridine is a fluorinated pyrimidine nucleoside that is structurally related to idoxuridine. It displays effective antiviral activity against Herpes simplex virus type 1 and 2. In the anticancer therapy, trifluridine acts as a thymidine-based nucleoside metabolic inhibitor that gets incorporated into DNA of cancer cells following cell uptake to aberrate DNA function during cell replication.	approved investigational	Trifluridine is used for the treatment of primay keratoconjunctivitis and recurrent epithelial keratitis due to herpes simplex virus, types 1 and 2 in ophthalmic solutions. Trifluridine, in combination with tipiracil as oral tablets, is indicated for the treatment of adult patients with metastatic colorectal cancer.
DB00440	Trimethoprim	A pyrimidine inhibitor of dihydrofolate reductase, it is an antibacterial related to pyrimethamine. The interference with folic acid metabolism may cause a depression of hematopoiesis. It is potentiated by sulfonamides and the trimethoprim-sulfamethoxazole combination is the form most often used. It is sometimes used alone as an antimalarial. Trimethoprim resistance has been reported.	approvedvet_approved	For the treatment of urinary tract infections, uncomplicated pyelonephritis (with sulfamethoxazole) and mild acute prostatitis. May be used as pericoital (with sulfamethoxazole) or continuous prophylaxis in females with recurrent cystitis. May be used as an alternative to treat asymptomatic bacteriuria during pregnancy (only before the last 6 weeks of pregnancy). Other uses include: alternative a…
DB00544	Fluorouracil	A pyrimidine analog that is an antineoplastic antimetabolite. It interferes with DNA synthesis by blocking the thymidylate synthetase conversion of deoxyuridylic acid to thymidylic acid.	approved	For the topical treatment of multiple actinic or solar keratoses. In the 5% strength it is also useful in the treatment of superficial basal cell carcinomas when conventional methods are impractical, such as with multiple lesions or difficult treatment sites. Fluorouracil injection is indicated in the palliative management of some types of cancer, including colon, esophageal, gastric, rectum, bre…
DB00642	Pemetrexed	Pemetrexed (brand name Alimta) is a chemotherapy drug manufactured and marketed by Eli Lilly and Company. Its indications are the treatment of pleural mesothelioma as well as non-small cell lung cancer.	approved investigational	Used in combination with cisplatin for the treatment of malignant pleural mesothelioma in adults whose disease is unresectable or who otherwise are not candidates for potentially curative surgery. Also used as a monotherapy for the treatment of locally advanced or metastatic non-small cell lung cancer (NSCLC) after prior chemotherapy
DB01101	Capecitabine	Capecitabine is an orally-administered chemotherapeutic agent used in the treatment of metastatic breast and colorectal cancers. Capecitabine is a prodrug, that is enzymatically converted to fluorouracil (antimetabolite) in the tumor, where it inhibits DNA synthesis and slows growth of tumor tissue.	approved investigational	For the treatment of patients with metastatic breast cancer resistant to both paclitaxel and an anthracycline-containing chemotherapy regimen. May also be used in combination with docetaxel for the treatment of metastatic breast cancer in patients who have failed to respond to, or recurred or relasped during or following anthracycline-containing chemotherapy. Capecitabine is used alone as an adju…
DB05116	Thymectacin	Thymectacin, a phosphoramidate derivative of (E)-5-(2-bromovinyl)-2'-deoxyuridine, is a novel small molecule anticancer agent. Thymectacin is selectively active against tumor cells expressing high levels of thymidylate synthase (TS), a critical enzyme in DNA biosynthesis. Thymectacin was as efficacious as irinotecan, a drug recently approved for the treatment of 5-fluorouracil-resistant colon can…	investigational	Investigated for use/treatment in colorectal cancer.
DB05308	ANX-510	ANX-510 (CoFactor) is a folate-based biomodulator drug being developed to enhance the activity and reduce associated toxicity of the widely used cancer chemotherapy, 5-fluorouracil (5-FU). CoFactor use with 5-FU is being evaluated in clinical trials in first line treatment of metastatic colorectal cancer.	investigational	Investigated for use/treatment in breast cancer, colorectal cancer, gall bladder cancer, and pancreatic cancer.
DB05457	OSI-7904L	OSI-7904L is a liposome encapsulated thymidylate synthase inhibitor, which is indicated for use in advanced gastric and/or gastroesophageal adenocarcinoma (A-G/GEJA). Current treatments also inhibit thymidylate synthase but the innovative lipid coating of OSI-7904L allows for more enduring results with administration of the TS inhibitor.	investigational	Investigated for use/treatment in gastric cancer.
DB07577	6-ETHYL-5-PHENYLPYRIMIDINE-2,4-DIAMINE	-	experimental	-
DB08478	N-[2-chloro-5-(trifluoromethyl)phenyl]imidodicarbonimidic diamide	-	experimental	-
DB08479	N-(3,5-dimethoxyphenyl)imidodicarbonimidic diamide	-	experimental	-
DB08734	6,6-DIMETHYL-1-[3-(2,4,5-TRICHLOROPHENOXY)PROPOXY]-1,6-DIHYDRO-1,3,5-TRIAZINE-2,4-DIAMINE	-	experimental	-
DB09256	Tegafur	Tegafur is a prodrug of [DB00544] (5-FU), an antineoplastic agent. It is a pyrimidine analogue used in combination therapies as an active chemotherapeutic agent. Tegafur is usually given in combination with other drugs that enhance the bioavailability of the 5-FU by blocking the enzyme responsible for its degradation, or serves to limit the toxicity of 5-FU by ensuring high concentrations of 5-FU…	approved investigational	Indicated for the treatment of cancer usually in combination with other biochemically modulating drugs. Indicated in adults for the treatment of advanced gastric cancer when given in combination. Indicated for the first-line treatment of metastatic colorectal cancer with and calcium folinate.
SERPINE1 (Serpin family E member 1)
DB05254	Fibrinolysin	Fibrinolysin (also known as bovine plasmin) is a bovine enzyme derived from bovine plasma or extracted from bacterial cultures. It is a globular protein with a molecular weight of ~90,000 daltons. Fibrinolysin consists of two polypeptide chains, one light and one heavy, linked by a disulfide bond. The light chain has a molecular weight of approximately 27,000 Da and contains the active center of …	investigational	Fibrinolysin assists with the healing of minor burns, superficial wounds, ulcers, surgical wounds, and superficial hematomas.
COX (Cytochrome C oxidase subunit I)
DB09140	Oxygen	Oxygen is a chemical element with symbol O and atomic number 8. Uptake of oxygen from the air is the essential purpose of respiration, so oxygen supplementation is used in medicine. Treatment not only increases oxygen levels in the patient's blood, but has the secondary effect of decreasing resistance to blood flow in many types of diseased lungs, easing work load on the heart. Oxygen therapy is …	approved vet, approved	Oxygen therapy in clinical settings is used across diverse specialties, including various types of anoxia, hypoxia or dyspnea and any other disease states and conditions that reduce the efficiency of gas exchange and oxygen consumption such as respiratory illnesses, trauma, poisonings and drug overdoses. Oxygen therapy tries to achieve hyperoxia to reduce the extent of hypoxia-induced tissue dama…
RARA (Retinoic acid receptor alpha)
DB00523	Alitretinoin	An important regulator of gene expression during growth and development, and in neoplasms. Tretinoin, also known as retinoic acid and derived from maternal vitamin A, is essential for normal growth; and embryonic development. An excess of tretinoin can be teratogenic. It is used in the treatment of psoriasis; acne vulgaris; and several other skin diseases. It has also been approved for use in pro…	approved investigational	For topical treatment of cutaneous lesions in patients with AIDS-related Kaposi's sarcoma.
DB00799	Tazarotene	Tazarotene is a prescription topical retinoid sold as a cream or gel. This medication is approved for treatment of psoriasis, acne, and sun damaged skin (photodamage).	approved investigational	Used to treat psoriasis, acne and sun damaged skin (photodamage).
DB00982	Isotretinoin	Isotretinoin is a medication used for the treatment of severe acne. It is sometimes used in prevention of certain skin cancers. It is a retinoid, meaning it derives from vitamin A and is found in small quantities naturally in the body. Isotretinoin binds to and activates nuclear retinoic acid receptors (RAR), thereby regulating cell proliferation and differentiation. This agent also exhibits immu…	approved	For the treatment of severe recalcitrant nodular acne
DB04942	Tamibarotene	Tamibarotene is a novel synthetic retinoid for acute promyelocytic leukaemia (APL). Tamibarotene is currently approved in Japan for treatment of recurrent APL, and is undergoing clinical trials in the United States.	investigational	Investigated for use/treatment in leukemia (unspecified).
DB05785	LGD-1550	LGD-1550 is an orally-active synthetic aromatic retinoic acid agent with potential antineoplastic and chemopreventive activities.	investigational	Investigated for use/treatment in cancer/tumors (unspecified).
SCN2A (Sodium voltage-gated channel alpha subunit 2)
DB13520	Metergoline	Metergoline is an ergot-derived psychoactive drug that acts as a ligand for serotonin and dopamine receptors. Metergoline is an antagonist at various 5-HT receptor subtypes at a relatively low concentration and agonist at dopamine receptors. Its use has been studied in various clinical settings such as a treatment for seasonal affective disorder, prolactin hormone regulation due to its inhibitory…	experimental
KIF11 (Kinesin family member 11)
DB03996	3-[(5s)-1-Acetyl-3-(2-Chlorophenyl)-4,5-Dihydro-1h-Pyrazol-5-Yl]Phenol	-	experimental	-
DB04331	Monastrol	-	experimental	-
DB06040	Filanesib	Filanesib is a potent Kinesin Spindle Protein (KSP) inhibitor that caused marked tumor regression in preclinical models of human solid tumors and human leukemias, often leading to durable responses.	investigational	Investigated for use/treatment in cancer/tumors (unspecified).
DB07064	(4R)-4-(3-HYDROXYPHENYL)-N,N,7,8-TETRAMETHYL-3,4-DIHYDROISOQUINOLINE-2(1H)-CARBOXAMIDE	-	experimental	-
DB08032	N,N-DIETHYL-2-[(2-THIENYLCARBONYL)AMINO]-4,5,6,7-TETRAHYDRO-1-BENZOTHIOPHENE-3-CARBOXAMIDE	-	experimental	-
DB08033	(5R)-N,N-DIETHYL-5-METHYL-2-[(THIOPHEN-2-YLCARBONYL)AMINO]-4,5,6,7-TETRAHYDRO-1-BENZOTHIOPHENE-3-CARBOXAMIDE	-	experimental	-
DB08037	(2S)-4-(2,5-difluorophenyl)-N-[(3R,4S)-3-fluoro-1-methylpiperidin-4-yl]-2-(hydroxymethyl)-N-methyl-2-phenyl-2,5-dihydro-1H-pyrrole-1-carboxamide	-	experimental	-
DB08198	[(4R)-4-(3-HYDROXYPHENYL)-1,6-DIMETHYL-2-THIOXO-1,2,3,4-TETRAHYDROPYRIMIDIN-5-YL](PHENYL)METHANONE	-	experimental	-
DB08239	(2S)-4-(2,5-DIFLUOROPHENYL)-N-METHYL-2-PHENYL-N-PIPERIDIN-4-YL-2,5-DIHYDRO-1H-PYRROLE-1-CARBOXAMIDE	-	experimental	-
DB08244	(1S)-1-CYCLOPROPYL-2-[(2S)-4-(2,5-DIFLUOROPHENYL)-2-PHENYL-2,5-DIHYDRO-1H-PYRROL-1-YL]-2-OXOETHANAMINE	-	experimental	-
DB08246	(2S)-4-(2,5-DIFLUOROPHENYL)-N,N-DIMETHYL-2-PHENYL-2,5-DIHYDRO-1H-PYRROLE-1-CARBOXAMIDE	-	experimental	-
DB08250	(5S)-5-(3-AMINOPROPYL)-3-(2,5-DIFLUOROPHENYL)-N-ETHYL-5-PHENYL-4,5-DIHYDRO-1H-PYRAZOLE-1-CARBOXAMIDE	-	experimental	-
